# Duplication and sub-functionalisation characterise diversification of opsin genes in the Lepidoptera

**DOI:** 10.1101/2022.10.31.514481

**Authors:** Muktai Kuwalekar, Riddhi Deshmukh, Saurav Baral, Ajay Padvi, Krushnamegh Kunte

## Abstract

Gene duplication is a vital process for evolutionary innovation. Functional diversification of duplicated genes is best explored in multicopy gene families such as histones, hemoglobin, and opsins. Rhodopsins are photo-sensitive proteins that respond to different wavelengths of light and contribute to diverse visual adaptations across insects. While there are several instances of gene duplications in opsin lineages, the functional diversification of duplicated copies and their ecological significance is properly characterised only in a few insect groups. We examined molecular and structural evolution that underlies diversification and sub-functionalisation of four opsin genes and their duplicated copies across 132 species of the diverse insect order—Lepidoptera. Opsins have largely evolved under purifying selection with few residues showing signs of episodic and pervasive diversifying selection. Although these do not affect overall protein structures of opsins, substitutions in key amino acids in the chromophore-binding pocket of duplicated copies might cause spectral sensitivity shifts leading to sub-functionalisation or neofunctionalisation. Duplicated copies of opsins also exhibit developmental stage-specific expression in *Papilio polytes*, suggesting functional partitioning during development. Together, altered spectral sensitivities owing to key substitutions and differential expression of duplicated copies across developmental stages might enable enhanced colour perception and improved discrimination across wavelengths in this highly visual insect group.
