## Supplementary table 8 for "Duplication and sub-functionalisation characterise diversification of opsin genes in the Lepidoptera"

### Sheet: Sheet1
All species	Superfamily	Family	genome sources	Accession number/links	UV1	UV2	LW1	LW2	LW3	LW4	LW5	LW6	Blue1	Blue2	Blue
Achalarus lyciades	Papilionoidea	Hesperiidae	ncbi	GCA_002930495.1
Agraulis vanillae	Papilionoidea	Nymphalidae	lepbase	http://download.lepbase.org/v4/sequence/Agraulis_vanillae_helico3_-_scaffolds.fa.gz
Agriades glandon	Papilionoidea	Lycaenidae			EU449024.1		EU352199.1						DQ402502.1	DQ402503.1
Agrotis ipsilon	Noctuoidea	Noctuidae			JN185654.1		KF539439.1	KJ010187.1					KF539430.1
Agrotis segetum	Noctuoidea	Noctuidae			KF539450.1		KF539438.1						KF539429.1
Amyelois transitella	Pyraloidea	Pyralidae	ncbi	GCA_001186105.1
Antheraea pernyi	Bombycoidea	Saturniidae					AB073299.1
Antheraea yamamai	Bombycoidea	Saturniidae	GigaDB	ftp://parrot.genomics.cn/gigadb/pub/10.5524/100001_101000/100382/AY.fasta
Anthocharis scolymus	Papilionoidea	Pieridae			AB721383.1		AB721386.1						AB721384.1	AB721385.1
Apodemia mormo	Papilionoidea	Riodinidae			AY587905.1		AY587908.1	AY587907.1					AY587906.1
Atrophaneura alcinous	Papilionoidea	Papilionidae			AB725216.1		AB725219.1				AB725218.1		AB725217.1
Bicyclus anynana	Papilionoidea	Nymphalidae	ncbi	GCA_900239965.1
Bombyx huttoni	Bombycoidea	Bombycidae	ncbi	GCA_002197625.1
Bombyx mandarina	Bombycoidea	Bombycidae	ncbi	GCA_003987935.1
Bombyx mori	Bombycoidea	Bombycidae	ncbi	GCA_000151625.1
Calephelis nemesis	Papilionoidea	Riodinidae	ncbi	GCA_002245505.1
Calephelis virginiensis	Papilionoidea	Riodinidae	ncbi	GCA_002245475.1
Callimorpha dominula	Noctuoidea	Erebidae	lepbase	http://download.lepbase.org/v4/sequence/Callimorpha_dominula_k41_-_scaffolds.fa.gz
Calycopis cecrops	Papilionoidea	Lycaenida	lepbase	http://download.lepbase.org/v4/sequence/Calycopis_cecrops_v1.1_-_scaffolds.fa.gz
Cameraria ohridella	Tineoidea	Gracillariidae	lepbase	http://download.lepbase.org/v4/sequence/Cameraria_ohridella_k51_-_scaffolds.fa.gz
Chilo suppressalis	Pyraloidea	Crambidae	ncbi	GCA_000636095.1									KF539432.1
Coenonympha tullia	Papilionoidea	Nymphalidae			EU449020.1		DQ924374.1
Colias erate	Papilionoidea	Pieridae			AB467308.1		AB467311.1						AB467309.1	AB467310.1	AB721364.1
Colias philodice	Papilionoidea	Pieridae			AY918898.1		AY918900.1						AY918899.1
Ctenoplusia agnata	Noctuoidea	Noctuidae			KF539452.1		KF539440.1						KF539431.1
Cydia pomonella	Tortricoidea	Tortricidae	ncbi	GCA_003425675.2
Danaus gilippus	Papilionoidea	Nymphalidae			EU449017.1		EU352197.1
Danaus plexippus	Papilionoidea	Nymphalidae	ncbi	GCA_000235995.2			KZ248826.1
Dione juno	Papilionoidea	Nymphalidae			HM366553.1		HM366559.1						HM366556.1
Dione moneta	Papilionoidea	Nymphalidae			GQ451891.1		GU324693.1						GU324680.1
Dryas iulia	Papilionoidea	Nymphalidae	lepbase	http://download.lepbase.org/v4/sequence/Dryas_iulia_helico3_-_scaffolds.fa.gz
Eueides aliphera	Papilionoidea	Nymphalidae			HM366554.1		HM366560.1						HM366557.1
Eueides isabella	Papilionoidea	Nymphalidae			MF035500.1		MF035498.1						MF035499.1
Eueides lineata	Papilionoidea	Nymphalidae			HM366555.1		HM366561.1						HM366558.1
Eueides procula	Papilionoidea	Nymphalidae			MF035503.1		MF035501.1						MF035502.1
Eueides tales	Papilionoidea	Nymphalidae	lepbase	http://download.lepbase.org/v4/sequence/Eueides_tales_helico3_-_scaffolds.fa.gz
Eueides vibilia	Papilionoidea	Nymphalidae			GQ451892.1		GU324695.1						GU324682.1
Euphydryas chalcedona	Papilionoidea	Nymphalidae			EU449014.1		DQ924373.1
Eurema hecabe	Papilionoidea	Pieridae			AB721371.1		AB721372.1						AB721369.1	AB721370.1	AB721368.1
Galleria mellonella	Pyraloidea	Pyralidae	ncbi	GCA_002589825.1	GCA_002589825.1
Gonepteryx rhamni	Papilionoidea	Pieridae											AB721377.1	AB721378.1	AB721376.1
Graphium macleayanum	Papilionoidea	Papilionidae			AB725211.1		AB725214.1	AB725215.1			AB725213.1		AB725212.1
Graphium sarpedon	Papilionoidea	Papilionidae			AB725206.1		AB725209.1	AB725210.1			AB725208.1		AB725207.1
Grapholita molesta	Papilionoidea	Papilionidae			KX066070.1		KX066069.1
Heliconius atthis	Papilionoidea	Nymphalidae			MF035510.1	MF035513.1	MF035511.1						MF035512.1
Heliconius besckei	Papilionoidea	Nymphalidae	lepbase	http://download.lepbase.org/v4/sequence/Heliconius_besckei_helico3_-_scaffolds.fa.gz
Heliconius burneyi	Papilionoidea	Nymphalidae	lepbase	http://download.lepbase.org/v4/sequence/Heliconius_burneyi_helico3_-_scaffolds.fa.gz
Heliconius charithonia	Papilionoidea	Nymphalidae			MF035527.1	MF035528.1	MF035525.1						MF035526.1
Heliconius clysonymus	Papilionoidea	Nymphalidae			MF035541.1	MF035542.1	MF035539.1						MF035540.1
Heliconius cydno	Papilionoidea	Nymphalidae	ncbi	GCA_001485745.1	GQ451895.1	GQ451896.1
Heliconius eleuchia	Papilionoidea	Nymphalidae			MF035569.1	MF035573.1	MF035571.1						MF035572.1
Heliconius elevatus	Papilionoidea	Nymphalidae		GCA_900068365.1	GU324675.1	GU324676.1
Heliconius erato	Papilionoidea	Nymphalidae	lepbase	http://download.lepbase.org/v4/sequence/Heliconius_erato_lativitta_v1_-_scaffolds.fa.gz	MF035587.1
Heliconius ethilla	Papilionoidea	Nymphalidae	ncbi	GCA_001485985.1
Heliconius hecale	Papilionoidea	Nymphalidae	lepbase	http://download.lepbase.org/v4/sequence/Heliconius_hecale_helico3_-_scaffolds.fa.gz	MF035599.1	MF035602.1
Heliconius hecalesia	Papilionoidea	Nymphalidae	lepbase	http://download.lepbase.org/v4/sequence/Heliconius_hecalesia_helico3_-_scaffolds.fa.gz	MF035606.1	MF035607.1
Heliconius hecuba	Papilionoidea	Nymphalidae		GCA_900068455.1	MF035614.1	MF035615.1							MF035613.1
Heliconius heurippa	Papilionoidea	Nymphalidae		GCA_900067975.1
Heliconius hewitsoni	Papilionoidea	Nymphalidae			MF035618.1	MF035629.1	MF035626.1						MF035627.1
Heliconius hierax	Papilionoidea	Nymphalidae	ncbi	GCA_900068475.1
Heliconius himera	Papilionoidea	Nymphalidae	lepbase	http://download.lepbase.org/v4/sequence/Heliconius_himera_helico3_-_scaffolds.fa.gz
Heliconius hortense	Papilionoidea	Nymphalidae			MF035635.1	MF035636.1							MF035634.1
Heliconius ismenius	Papilionoidea	Nymphalidae	ncbi	GCA_001485965.1	MF035645.1	MF035648.1
Heliconius melpomene	Papilionoidea	Nymphalidae	lepbase	http://download.lepbase.org/v4/sequence/Heliconius_melpomene_melpomene_Hmel2_-_scaffolds.fa.gz
Heliconius numata	Papilionoidea	Nymphalidae	ncbi	GCA_900068715.1	GQ451904.1	MF035678.1
Heliconius pachinus	Papilionoidea	Nymphalidae			GQ451905.1	GQ451906.1							GU324691.1
Heliconius pardalinus	Papilionoidea	Nymphalidae	lepbase	http://download.lepbase.org/v4/sequence/Heliconius_pardalinus_helico3_-_scaffolds.fa.gz
Heliconius sapho	Papilionoidea	Nymphalidae			GQ451907.1	MF035686.1	MF035683.1						MF035684.1
Heliconius sara	Papilionoidea	Nymphalidae	lepbase	http://download.lepbase.org/v4/sequence/Heliconius_sara_helico3_-_scaffolds.fa.gz
Heliconius telesiphe	Papilionoidea	Nymphalidae	lepbase	http://download.lepbase.org/v4/sequence/Heliconius_telesiphe_helico3_-_scaffolds.fa.gz	MF035714.1	MF035717.1	MF035633.1
Heliconius timareta	Papilionoidea	Nymphalidae	ncbi	GCA_001486185.1
Heliconius wallacei flavescens	Papilionoidea	Nymphalidae			MF035721.1	MF035722.1							MF035720.1
Heliconius xanthocles	Papilionoidea	Nymphalidae	ncbi	GCA_900068825.1
Helicoverpa armigera	Noctuoidea	Noctuidae	ncbi	GCA_002156985.1
Helicoverpa zea	Noctuoidea	Noctuidae	ncbi	GCA_002150865.1
Heliothis virescenes	Noctuoidea	Noctuidae	ncbi	GCA_002382865.1
Hyphantria cunea	Noctuoidea	Erebidae	ncbi	GCA_003709505.1
Hyposmocoma kahamanoa	Gelechioidea	Cosmopterigidae	ncbi	GCA_003589595.1
Junonia coenia	Papilionoidea	Nymphalidae	lepbase	http://download.lepbase.org/v4/sequence/Junonia_coenia_JC_v1.0_-_scaffolds.fa.gz
Laparus doris	Papilionoidea	Nymphalidae	ncbi	GCA_900068335.1	MF035565.1	MF035566.1
Leptidea amurensis	Papilionoidea	Pieridae			AB721380.1		AB721382.1						AB721381.1
Leptidea sinapis	Papilionoidea	Pieridae	ncbi	GCA_900199415.2
Lerema accius	Papilionoidea	Hesperiidae	ncbi	GCA_001278395.1
Limenitis arthemis	Papilionoidea	Nymphalidae			AY918901.1		AY918903.1						AY918902.2
Limenitis weidemeyerii	Papilionoidea	Nymphalidae			EU449015.1		EU352196.1
Loxostege sticticalis	Pyraloidea	Crambidae			KF539455.1		KF539443.1						KF539434.1
Luehdorfia japonica	Papilionoidea	Papilionidae			AB725192.1		AB725195.1	AB725196.1			AB725194.1		AB725193.1
Luehdorfia puziloi	Papilionoidea	Papilionidae			AB725197.1		AB725200.1	AB725201.1			AB725199.1		AB725198.1
Lycaena helloides	Papilionoidea	Lycaenidae			DQ517940.1		DQ517949.1						DQ517943.1	DQ517946.1
Lycaena heteronea	Papilionoidea	Lycaenidae			DQ517941.1		DQ517950.1						DQ517944.1	DQ517947.1
Lycaena nivalis	Papilionoidea	Lycaenidae			DQ517942.1		DQ517951.1						DQ517945.1	DQ517948.1
Lycaena rubidus	Papilionoidea	Lycaenidae			AY587904.1		AY587901.1						AY587902.1	AY587903.1
Macroglossum stellatarum	Bombycoidea	Sphingidae			KF539456.1		KF539444.1						KF539426.1
Mamestra brassicae	Noctuoidea	Noctuidae			KF539457.1		KF539445.1						KF539427.1
Mamestra configurata	Noctuoidea	Noctuidae	ncbi	GCA_002192655.2
Manduca sexta	Bombycoidea	Sphingidae	ncbi	http://download.lepbase.org/v4/sequence/Manduca_sexta_Msex_1.0_-_scaffolds.fa.gz
Megathymus ursus	Papilionoidea	Hesperiidae	ncbi	GCA_003671415.1
Melitaea cinxia	Papilionoidea	Nymphalidae	ncbi	GCA_000716385.1
Mythimna separata	Noctuoidea	Noctuidae			KF539458.1		KF539446.1						KF539428.1
Neominois ridingsii	Papilionoidea	Nymphalidae			EU449021.1		DQ924377.1
Neruda aeode	Papilionoidea	Nymphalidae	ncbi	GCA_900068225.1
Nymphalis antiopa	Papilionoidea	Nymphalidae			AY918892.1		AY740907.1						AY918893.1
Oeneis chryxus	Papilionoidea	Nymphalidae			EU449022.1		DQ924378.1
Operophtera brumata	Geometroidea	Geometridae	ncbi	GCA_001266575.1
Ostrinia furnacalis	Pyraloidea	Crambidae	ncbi	GCA_004193835.1
Ostrinia scapulalis	Pyraloidea	Crambidae
Pachliopta aristolochiae	Papilionoidea	Papilionidae			AB725220.1		AB725223.1				AB725222.1		AB725221.1
Papilio anactus	Papilionoidea	Papilionidae			AB725226.1		AB725230.1	AB725228.1				AB725229.1	AB725227.1
Papilio glaucus	Papilionoidea	Papilionidae	ncbi	GCA_000931545.1
Papilio machaon	Papilionoidea	Papilionidae	ncbi	GCA_001298355.1
Papilio memnon	Papilionoidea	Papilionidae	ncbi	GCA_003118415.1
Papilio polytes	Papilionoidea	Papilionidae	ncbi	GCA_000836215.1
Papilio xuthus	Papilionoidea	Papilionidae	ncbi	GCA_000836235.1
Pararge aegeria	Papilionoidea	Nymphalidae	ncbi	GCA_900499025.1
Parnassius glacialis	Papilionoidea	Papilionidae			AB540939.1		AB540942.1				AB540941.1		AB540940.1
Phoebis sennae	Papilionoidea	Pieridae	ncbi	GCA_001586405.1
Pieris napi	Papilionoidea	Pieridae	lepbase	http://download.lepbase.org/v4/sequence/Pieris_napi_v1.1.scaffolds.fa.gz
Pieris rapae	Papilionoidea	Pieridae	ncbi	GCA_001856805.1
Plodia interpunctella	Pyraloidea	Pyralidae	ncbi	GCA_900182495.1
Plutella xylostella	Yponomeutoidea	Plutellidae	ncbi	http://download.lepbase.org/v4/sequence/Plutella_xylostella_pacbiov1_-_scaffolds.fa.gz
Polygonia c album	Papilionoidea	Nymphalidae	lepbase	http://download.lepbase.org/v4/sequence/Polygonia_c-album_k51_-_scaffolds.fa.gz
Polyommatus Icarus	Papilionoidea	Lycaenidae			EU088115.1		EU088114.1						DQ402500.1	DQ402501.1
Satyrium behrii	Papilionoidea	Lycaenidae			EU449023.1		EU352198.1						DQ402498.1	DQ402499.1
Sericinus montela	Papilionoidea	Lycaenidae			AB725202.1		AB725205.1				AB725204.1		AB725203.1
Spereyia mormonia	Papilionoidea	Nymphalidae			EU449019.1		DQ924366.1
Spodoptera exigua	Noctuoidea	Noctuidae			KF539459.1		KF539448.1						KF539436.1
Spodoptera frugiperda	Noctuoidea	Noctuidae	ncbi	GCA_002213285.1	GCA_002213285.1
Spodoptera litura	Noctuoidea	Noctuidae	ncbi	GCF_002706865.1	GCF_002706865.1
Trichoplusia ni	Noctuoidea	Noctuidae	ncbi	GCA_003590095.1
Troides Aeacus	Papilionoidea	Papilionidae					AB725225.1				AB725224.1
Vanessa Cardui	Papilionoidea	Nymphalidae			AF414074.2		AF385333.2						AF414075.2
Vanessa tameamea	Papilionoidea	Nymphalidae	ncbi	GCA_002938995.1
