## Supplementary table 9 for "Duplication and sub-functionalisation characterise diversification of opsin genes in the Lepidoptera"

### Sheet: Sheet1
		Opsin	Family	Position in squid	83	87	111	112	115	116	119	120	177	185	186	187	188	204	205	209	274	277	278	301	305
				Squid_rhodopsin_2z73	F	N	Y	G	G	G	G	F	Y	N	C	S	F	M	F	F	W	Y	A	V	K
				Position in the amino acid alignment	124	128	150	151	154	155	158	159	215	223	224	225	226	242	243	247	314	317	318	341	345
		Blue	Pieridae	Pieris rapae 1	M	M	Y	A	G	S	G	I	F	T	C	S	F	I	F	Y	W	Y	A	A	K				SUMMARY
		Blue	Pieridae	Pieris rapae 2	M	M	Y	A	G	A	G	I	Y	T	C	S	F	I	F	Y	W	Y	G	A	K				Opsin	UV	Blue	Long wavelength
																													Total number of sites within 5Å	17	21	20
		Blue	Pieridae	Colias erate 1	M	M	Y	A	G	S	G	I	F	T	C	S	F	I	F	Y	W	Y	A	A	K				Total number of sites with substitutions within 5Å	5	7	5
		Blue	Pieridae	Colias erate 2	M	M	Y	A	G	S	G	I	F	T	C	S	F	I	S	Y	W	Y	G	A	K				Sites having polar to non-polar/non-polar to polar substitution	3	5	3
		Blue	Pieridae	Colias erate 3	M	M	Y	S	G	S	G	I	Y	T	C	S	F	I	F	Y	W	Y	G	A	K				Sites having polar to polar/non-polar to non-polar substitution	2	2	3
		Blue	Lycaenidae	Agriades glandon	M	M	Y	A	G	A	G	I	F	T	C	S	F	I	F	Y	W	Y	A	A	K
		Blue	Lycaenidae	Agriades glandon	M	M	Y	A	G	S	G	F	V	T	C	S	F	C	C	Y	W	Y	A	A	K
		Blue	Pieridae	Anthocharis scolymus	M	M	Y	A	G	S	G	I	F	T	C	S	F	I	F	Y	W	Y	A	A	K
		Blue	Pieridae	Anthocharis scolymus	M	M	Y	S	G	A	G	I	F	T	C	S	F	I	F	Y	W	Y	G	A	K
		Blue	Lycaenidae	Calycopis cecrops	M	M	Y	A	G	A	G	I	F	T	C	S	F	I	F	Y	W	Y	A	A	K
		Blue	Lycaenidae	Calycopis cecrops	M	M	Y	A	G	S	G	F	F	T	C	S	F	C	C	Y	W	Y	A	A	K
		Blue	Pieridae	Eurema hecabe	M	M	Y	A	G	S	G	I	F	T	C	S	F	I	F	Y	W	Y	A	A	K
		Blue	Pieridae	Eurema hecabe	M	M	Y	A	G	S	G	I	F	T	C	S	F	I	T	Y	W	Y	G	A	K
		Blue	Pieridae	Eurema hecabe	M	M	Y	S	G	A	G	I	Y	T	C	S	F	I	F	Y	W	Y	G	A	K
		Blue	Pieridae	Gonepteryx rhamni	M	M	Y	A	G	S	G	I	F	T	C	S	F	I	F	Y	W	Y	A	A	K
		Blue	Pieridae	Gonepteryx rhamni	M	M	Y	A	G	S	G	I	F	T	C	S	F	I	S	Y	W	Y	G	A	K
		Blue	Pieridae	Gonepteryx rhamni	M	M	Y	S	G	A	G	I	Y	T	C	S	F	I	F	Y	W	Y	G	A	K
		Blue	Lycaenidae	Lycaena helloides	M	M	Y	A	G	A	G	I	F	T	C	S	F	I	F	Y	W	Y	A	A	K
		Blue	Lycaenidae	Lycaena helloides	M	M	Y	A	G	S	G	F	F	T	C	S	F	C	C	Y	W	Y	A	A	K
		Blue	Lycaenidae	Lycaena heteronea	M	M	Y	A	G	A	G	I	F	T	C	S	F	I	F	Y	W	Y	A	A	K
		Blue	Lycaenidae	Lycaena heteronea	M	M	Y	A	G	S	G	F	F	T	C	S	F	C	C	Y	W	Y	A	A	K
		Blue	Lycaenidae	Lycaena rubidus	M	M	Y	A	G	A	G	I	F	T	C	S	F	I	F	Y	W	Y	A	A	K
		Blue	Lycaenidae	Lycaena rubidus	M	M	Y	A	G	S	G	F	F	T	C	S	F	C	C	Y	W	Y	A	A	K
		Blue	Lycaenidae	Lycaena nivalis	M	M	Y	A	G	S	G	I	F	T	C	S	F	I	F	Y	W	Y	A	A	K
		Blue	Lycaenidae	Lycaena nivalis	M	M	Y	A	G	S	G	F	F	T	C	S	F	C	C	Y	W	Y	A	A	K
		Blue	Pieridae	Phoebis sennae	M	M	Y	A	G	S	G	I	F	T	C	S	F	I	F	Y	W	Y	A	A	K
		Blue	Pieridae	Phoebis sennae	M	M	Y	A	G	S	G	I	F	T	C	S	F	I	S	Y	W	Y	G	A	K
		Blue	Pieridae	Phoebis sennae	M	M	Y	S	G	A	G	I	Y	T	C	S	F	I	F	Y	W	Y	G	A	K
		Blue	Pieridae	Pieris napi	M	M	Y	A	G	S	G	I	F	T	C	S	F	I	F	Y	W	Y	A	A	K
		Blue	Pieridae	Pieris napi	M	M	Y	S	G	A	G	I	F	T	C	S	F	I	F	Y	W	Y	G	A	K
		Blue	Lycaenidae	Polyommatus icarus	M	M	Y	A	G	A	G	I	F	T	C	S	F	I	F	Y	W	Y	A	A	K
		Blue	Lycaenidae	Polyommatus icarus	M	M	Y	A	G	S	G	F	F	T	C	S	F	C	C	Y	W	Y	A	A	K
		Blue	Lycaenidae	Satyrium behrii	M	M	Y	A	G	A	G	I	F	T	C	S	F	I	F	Y	W	Y	A	A	K
		Blue	Lycaenidae	Satyrium behrii	M	M	Y	A	G	S	G	F	F	T	C	S	F	C	C	Y	W	Y	A	A	K
			CONSENSUS FOR NON-DUPLICATES		M	M	Y	A	G	S	G	I	F	T	C	S	F	I	F	Y	W	Y	A	A	K
		Opsin	Family	Position in squid	87	112	115	116	119	120	123	180	185	186	187	188	204	205	209	274	277	278	301	305
				Squid rhodopsin 2z73	N	G	G	G	G	F	I	E	N	C	S	F	M	F	F	W	Y	A	V	K
				Position in amino acid alignment	132	156	159	160	163	164	167	224	229	230	231	232	255	256	260	328	331	332	354	358
		LW	Noctuidae	Agrotis ipsilon	M	A	G	S	G	C	I	E	A	C	G	T	Y	S	Y	W	Y	L	S	K
		LW	Noctuidae	Agrotis ipsilon	M	G	G	S	G	C	I	E	A	C	G	T	Y	S	Y	W	Y	L	S	K
		LW	Riodinidae	Apodemia mormo	M	A	G	S	G	C	I	E	A	C	G	T	Y	S	Y	W	Y	L	S	K
		LW	Riodinidae	Apodemia mormo	L	A	G	S	G	C	I	E	A	C	G	T	Y	S	Y	W	Y	L	S	K
		LW	Papilionidae	Atrophaneura alcinous	M	A	G	S	G	T	I	E	V	C	G	T	F	A	Y	W	Y	L	S	K
		LW	Papilionidae	Atrophaneura alcinous	M	A	G	S	G	C	I	E	A	C	G	T	Y	S	Y	W	Y	L	S	K
		LW	Bombycidae	Bombyx huttoni	M	G	G	S	G	C	I	E	A	C	G	T	Y	S	Y	W	Y	L	S	K
		LW	Bombycidae	Bombyx huttoni	M	A	G	S	G	C	I	E	A	C	G	T	Y	S	Y	W	Y	L		K
		LW	Bombycidae	Bombyx mandarina	M	A	G	S	G	C	I	E	A	C	G	T	Y	S	Y	W	Y	L	S	K
		LW	Bombycidae	Bombyx mandarina	M	G	G	S	G	C	I	E	A	C	G	T	Y	S	Y	W	Y	L	S	K
		LW	Bombycidae	Bombyx mori	M	A	G	S	G	C	I	E	A	C	G	T	Y	S	Y	W	Y	L	S	K
		LW	Bombycidae	Bombyx mori	M	G	G	S	G	C	I	E	A	C	G	T	Y	S	Y	W	Y	L	S	K
		LW	Riodinidae	Calephelis nemesis	M	A	G	S	G	C	I	E	A	C	G	T	Y	S	Y	W	Y	L	S	K
		LW	Riodinidae	Calephelis nemesis	M	A	G	S	G	C	I	E	A	C	G	T	Y	A	Y	W	Y	L	S	K
		LW	Riodinidae	Calephelis virginiensis	M	A	G	S	G	C	I	E	A	C	G	T	Y	S	Y	W	Y	L	S	K
		LW	Riodinidae	Calephelis virginiensis	M	A	G	S	G	C	I	E	A	C	G	T	Y	A	Y	W	Y	L	S	K
		LW	Erebidae	Callimorpha dominula	M	G	G	S	G	C	I	E	A	C	G	T	Y	S	Y	W	Y	L	S	K
		LW	Erebidae	Callimorpha dominula	M	A	G	S	G	C	I	E	A	C	G	T	Y	S	Y	W	Y	L	S	K
		LW	Erebidae	Callimorpha dominula	M	G	G	S	G	C	I	E	A	C	G	T	Y	S	Y	W	Y	L	S	K
		LW	Erebidae	Callimorpha dominula	M	A	G	S	G	C	I	E	A	C	G	T	Y	S	Y	W	Y	L	S	K
		LW	Papilionidae	Graphium macleayanum	M	A	G	S	G	T	I	E	V	C	G	T	Y	A	Y	W	Y	L	S	K
		LW	Papilionidae	Graphium macleayanum	M	A	G	S	G	T	I	E	A	C	G	T	Y	A	Y	W	Y	L	S	K
		LW	Papilionidae	Graphium macleayanum	M	A	G	S	G	C	I	E	A	C	G	T	Y	S	Y	W	Y	L	S	K
		LW	Papilionidae	Graphium sarpedon	M	A	G	S	G	T	I	E	V	C			Y	A	Y	W	Y	L	S	K
		LW	Papilionidae	Graphium sarpedon	M	A	G	S	G	T	I	E	A	C	G	T	Y	A	Y	W	Y	L	S	K
		LW	Papilionidae	Graphium sarpedon	M	A	G	S	G	C	I	E	A	C	G	T	Y	S	Y	W	Y	L	S	K
		LW	Nymphalidae	Heliconius erato	M	A	G	S	G	C	I	E	A	C	G	T	Y	S	Y	W	Y	L		K
		LW	Nymphalidae	Heliconius erato	M	A	G	S	G	C	I	E	A	C	G	T	Y	S	Y	W	Y	L	S	K
		LW	Noctuidae	Helicoverpa armigera	M	A	G	S	G	C	I	E	A	C	G	T	Y	S	Y	W	Y	L	S	K
		LW	Noctuidae	Helicoverpa armigera	M	G	G	S	G	C	I	E	A	C	G	T	Y	S	Y	W	Y	L	S	K
		LW	Noctuidae	Helicoverpa zea	M	G	G	S	G	C	I	E	A	C	G	T	Y	S	Y	W	Y	L	S	K
		LW	Noctuidae	Helicoverpa zea	M	A	G	S	G	C	I	E	A	C	G	T	Y	S	Y	W	Y	L	S	K
		LW	Noctuidae	Heliothis virescens	M	A	G	S	G	C	I	E	A	C	G	T	Y	S	Y	W	Y	L	S	K
		LW	Papilionidae	Luehdorfia japonica	M	A	G	S	G	T	I	E	A	C	G	T	Y	A	Y	W	Y	L	S	K
		LW	Papilionidae	Luehdorfia japonica	M	A	G	S	G	T	I	E	A	C	G	T	Y	A	Y	W	Y	L	S	K
		LW	Papilionidae	Luehdorfia japonica	M	A	G	S	G	C	I	E	A	C	G	T	Y	S	Y	W	Y	L	S	K
		LW	Papilionidae	Luehdorfia puziloi	M	A	G	S	G	T	I	E	A	C	G	T	Y	A	Y	W	Y	L	S	K
		LW	Papilionidae	Luehdorfia puziloi	M	A	G	S	G	T	I	E	A				Y	S	Y	W	Y	L	S	K
			Papilionidae	Luehdorfia puziloi	M	A	G	S	G	C	I	E	A	C	G	T	Y	S	Y	W	Y	L	S	K
		LW	Noctuidae	Mamestra configurata	M	A	G	S	G	C	I	E	A	C	G	T	Y	S	Y	W	Y	L	S	K
		LW	Noctuidae	Mamestra configurata	M	G	G	S	G	C	I	E	A	C	G	T	Y	S	Y	W	Y	L	S	K
		LW	Papilionidae	Pachliopta aristolochiae	M	A	G	S	G	T	I	E	V	C	G	T	Y	A	Y	W	Y	L	S	K
		LW	Papilionidae	Pachliopta aristolochiae	M	A	G	S	G	C	I	E	A	C	G	T	Y	S	Y	W	Y	L	S	K
		LW	Papilionidae	Papilio anactus	M	A	G	S	G	T	I	E	A	C	G	T	Y	A	Y	W	Y	L	S	K
		LW	Papilionidae	Papilio anactus	M	A	G	S	G	S	I	E	A	C	G	T	Y	S	Y	W	Y	L	S	K
		LW	Papilionidae	Papilio anactus		A	G	S	G	T	I	E	V	C	G	T	Y	A	Y	W	Y	L	S	K
		LW	Papilionidae	Papilio glaucus	M	A	G	S	G	T	I	E	V	C	G	T	Y	A	Y	W	Y	L	S	K
		LW	Papilionidae	Papilio glaucus	M	A	G	S	G	T	I	E	A	C	G	T	Y	A	Y	W	Y	L	S	K
		LW	Papilionidae	Papilio glaucus	M	G	G	S	G	C	I	E	A			T	Y	G	Y	W	Y	L	S	K
		LW	Papilionidae	Papilio glaucus	M	G	G	S	G	C	I	E	A	C	G	T	Y	S	Y	W	Y	L	S	K
		LW	Papilionidae	Papilio glaucus	M	A	G	S	G	C	I	E	A	C	G	L	Y	S	Y	W	Y	T	S	K
		LW	Papilionidae	Papilio glaucus	M	A	G	S	G	S	I	E	A	C	G	T	Y	S	Y	W	Y	L	S	K
		LW	Papilionidae	Papilio machaon	M	A	G	S	G	T	I	E	V	C			Y	A	Y	W	Y	L	S	K
		LW	Papilionidae	Papilio machaon	M	A	G	S	G	T	I	E	A	C	G	T	Y	S	Y	W	Y	L	S	K
		LW	Papilionidae	Papilio machaon	M	A	G	S	G	S	I	E	A	C	G	T	Y	S	Y	W	Y	L	S	K
		LW	Papilionidae	Papilio memnon	M	A	G	S	G	T	I	E	V	C	G	T	Y	A	Y	W	Y	L	S	K
		LW	Papilionidae	Papilio memnon	M	A	G	S	G	T	I	E	A	C	G	T	Y	A	Y	W	Y	L	S	K
		LW	Papilionidae	Papilio memnon	M	G	G	S	G	C	I	E	A				Y	G	Y	W	Y	L	S	K
		LW	Papilionidae	Papilio memnon	M	A	G	S	G	S	I	E	A	C	G	T	Y	S	Y	W	Y	L	S	K
		LW	Papilionidae	Papilio polytes	M	A	G	S	G	T	I	E	V	C	G	T	Y	A	Y	W	Y	L	S	K
		LW	Papilionidae	Papilio polytes	M	A	G	S	G	T	I	E	A	C	G	T	Y	A	Y	W	Y	L	S	K
		LW	Papilionidae	Papilio polytes	M	G	G	S	G	C	I	E	A			T	Y	G	Y	W	Y	L	S	K
		LW	Papilionidae	Papilio polytes	M	G	G	S	G	C	I	E	A	C	G	T	Y	S	Y	W	Y	L	S	K
		LW	Papilionidae	Papilio polytes	M	G	G	S	G	C	I	E	A	C	G	T	Y	S	Y	W	Y	L	S	K
		LW	Papilionidae	Papilio polytes	M	A	G	S	G	S	I	E	A	C	G	T	Y	S	Y	W	Y	L	S	K
		LW	Papilionidae	Papilio xuthus	M	A	G	S	G	T	I	E	V	C			Y	A	Y	W	Y	L	S	K
		LW	Papilionidae	Papilio xuthus	M	A	G	S	G	T	I	E	A	C	G	T	Y	A	Y	W	Y	L	S	K
		LW	Papilionidae	Papilio xuthus	M	G	G	S	G	C	I	E	A	C			Y	G	Y	W	Y	L	S	K
		LW	Papilionidae	Papilio xuthus	M	G	G	S	G	C	I	E	A	C	G	T	Y	S	Y	W	Y	L	S	K
		LW	Papilionidae	Papilio xuthus	M	A	G	S	G	F	I	E	A	C	G	L	Y	S	Y	W	Y	T	S	K
		LW	Papilionidae	Papilio xuthus	M	A	G	S	G	S	I	E	A	C	G	T	Y	S	Y	W	Y	L	S	K
		LW	Papilionidae	Parnassius glacialis	M	A	G	S	G	T	I	E	A	C	G	T	Y	A	Y	W	Y	L	S	K
		LW	Papilionidae	Parnassius glacialis	M	A	G	S	G	S	I	E	A	C	G	T	Y	S	Y	W	Y	L	S	K
		LW	Papilionidae	Sericinus montela	M	A	G	S	G	T	I	E	A	C	G	T	Y	S	Y	W	Y	L	S	K
		LW	Papilionidae	Sericinus montela	M	A	G	S	G	C	I	E	A	C	G	T	Y	S	Y	W	Y	L	S	K
		LW	Noctuidae	Spodoptera litura	M	A	G	S	G	C	I	E	A	C	G	T	Y	S	Y	W	Y	L	S	K
		LW	Noctuidae	Spodoptera litura	M	G	G	S	G	C	I	E	A	C	G	T	Y	S	Y	W	Y	L	S	K
		LW	Papilionidae	Troides aeacus	M	A	G	S	G	T	I	E	V	C	G	T	F	A	Y	W	Y	L	S	K
		LW	Papilionidae	Troides aeacus	M	A	G	S	G	C	I	E	A	C	G	T	Y	S	Y	W	Y	L	S	K
			CONSENSUS FOR NON-DUPLICATES		M	A	G	S	G	C	I	E	A	C	G	T	Y	S	Y	W	Y	L	S	K
		Opsin	Family	Position in squid	112	115	116	119	120	185	186	187	188	204	205	209	274	277	278	301	305
				Squid_rhodopsin_2z73	G	G	G	G	F	N	C	S	F	M	F	F	W	Y	A	V	K
				Position in amino acid alignment	158	161	162	165	166	235	236	237	238	255	256	259	326	329	330	353	357
		UV	Nymphalidae	Heliconius atthis	A	G	S	G	I	A	C	S	F	I	F	Y	W	Y	G	A	K
		UV	Nymphalidae	Heliconius atthis	A	G	S	G	I	S	C	S	F	I	F	Y	W	Y	G	A	K
		UV	Nymphalidae	Heliconius besckei	S	G	A	G	I	S	C	L	F	I	F	Y	W	Y	G	A	K
		UV	Nymphalidae	Heliconius besckei	A	G	S	G	I	A	C	S	F	I	F	Y	W	Y	G	A	K
		UV	Nymphalidae	Heliconius burneyi	S	G	S	G	I	S	C	T	F	I	F	Y	W	Y	G	A	K
		UV	Nymphalidae	Heliconius burneyi	A	G	S	G	I	A	C	S	F	I	F	Y	W	Y	G	A	K
		UV	Nymphalidae	Heliconius charithonia	S	G	S	G	I	S	C	T	F	I	F	Y	W	Y	G	A	K
		UV	Nymphalidae	Heliconius charithonia	A	G	S	G	I	A	C	S	F	I	F	Y	W	Y	G	A	K
		UV	Nymphalidae	Heliconius clysonymus	S	G	S	G	I	S	C	T	F	I	F	Y	W	Y	G	A	K
		UV	Nymphalidae	Heliconius clysonymus	A	G	S	G	I	A	C	S	F	I	F	Y	W	Y	G	A	K
		UV	Nymphalidae	Heliconius cydno	A	G	S	G	I	S	C	T	F	I	F	Y	W	Y	G	A	K
		UV	Nymphalidae	Heliconius cydno	A	G	S	G	I	A	C	S	F	I	F	Y	W	Y	G	A	K
		UV	Nymphalidae	Heliconius eleuchia primularis	S	G	A	G	I	S	C	T	F	I	F		W	Y	G	A	K
		UV	Nymphalidae	Heliconius eleuchia primularis	A	G	S	G	I	A	C	S	F	I	F	Y	W	Y	G	A	K
		UV	Nymphalidae	Heliconius elevatus	A	G	S	G	I	S	C	T	F	I	F	Y	W	Y	G	A	K
		UV	Nymphalidae	Heliconius elevatus	A	G	S	G	I	A	C	S	F	I	F	Y	W	Y	G	A	K
		UV	Nymphalidae	Heliconius erato	S	G	S	G	I	S	C	T	F	I	F	Y	W	Y	G	V	K
		UV	Nymphalidae	Heliconius erato	A	G	S	G	I	A	C	S	F	I	F	Y	W	Y	G	A	K
		UV	Nymphalidae	Heliconius hecale zuleika	A	G	S	G	I	A	C	S	F	I	F	Y	W	Y	G	A	K
		UV	Nymphalidae	Heliconius hecale zuleika	A	G	S	G	I	S	C	T	F	I	F	Y	W	Y	G	A	K
		UV	Nymphalidae	Heliconius hecalesia	S	G	S	G	I	S	C	T	F	I	F	Y	W	Y	G	A	K
		UV	Nymphalidae	Heliconius hecalesia	A	G	S	G	I	A	C	S	F	I	F	Y	W	Y	G	A	K
		UV	Nymphalidae	Heliconius hecuba flava	A	G	S	G	I	S	C	S	F	I	F	Y	W	Y	G	A	K
		UV	Nymphalidae	Heliconius hecuba flava	A	G	S	G	I	A	C	S	F	I	F	Y	W	Y	G	A	K
		UV	Nymphalidae	Heliconius heurippa	A	G	S	G	I	S	C	T	F	I	F	Y	W	Y	G	A	K
		UV	Nymphalidae	Heliconius heurippa	A	G	S	G	I	A	C	S	F	I	F	Y	W	Y	G	A	K
		UV	Nymphalidae	Heliconius hewitsoni	S	G	A	G	I	S	C	T	F	I	F	C	W	Y	G	A	K
		UV	Nymphalidae	Heliconius hewitsoni	A	G	S	G	I	A	C	S	F	I	F	Y	W	Y	G	A	K
		UV	Nymphalidae	Heliconius hortense	S	G	S	G	I	S	C	T	F	I	F	Y	W	Y	G	A	K
		UV	Nymphalidae	Heliconius hortense	A	G	S	G	I	A	C	S	F	I	F	Y	W	Y	G	A	K
		UV	Nymphalidae	Heliconius ismenius telchinia	A	G	S	G	I	S	C	T	F	I	F	Y	W	Y	G	A	K
		UV	Nymphalidae	Heliconius ismenius	A	G	S	G	I	S	C	T	F	I	F	Y	W	Y	G	A	K
		UV	Nymphalidae	Heliconius melpomene	A	G	S	G	I	S	C	T	F	I	F	Y	W	Y	G	A	K
		UV	Nymphalidae	Heliconius melpomene	A	G	S	G	I	A	C	S	F	I	F	Y	W	Y	G	A	K
		UV	Nymphalidae	Heliconius numata	A	G	S	G	I	A	C	S	F	I	F	Y	W	Y	G	A	K
		UV	Nymphalidae	Heliconius numata	A	G	S	G	I	S	C	T	F	I	F	Y	W	Y	G	A	K
		UV	Nymphalidae	Heliconius pachinus	A	G	S	G	I	S	C	T	F	I	F	Y	W	Y	G	A	K
		UV	Nymphalidae	Heliconius pachinus	A	G	S	G	I	A	C	S	F	I	F	Y	W	Y	G	A	K
		UV	Nymphalidae	Heliconius pardalinus	A	G	S	G	I	S	C	T	F	I	F	Y	W	Y	G	A	K
		UV	Nymphalidae	Heliconius pardalinus	A	G	S	G	I	A	C	S	F	I	F	Y	W	Y	G	A	K
		UV	Nymphalidae	Heliconius sapho	S	G	A	G	I	A	C	T	F	I	F	C	W	Y	G	A	K
		UV	Nymphalidae	Heliconius sapho	A	G	S	G	I	S	C	S	F	I	F	Y	W	Y	G	A	K
		UV	Nymphalidae	Heliconius sara	A	G	S	G	I	A	C	S	F	I	F	Y	W	Y	G	A	K
		UV	Nymphalidae	Heliconius sara	S	G	A	G	I	S	C	T	F	I	F	C	W	Y	G	A	K
		UV	Nymphalidae	Heliconius telesiphe sotericus	A	G	S	G	I	A	C	S	F	I	F	Y	W	Y	G	A	K
		UV	Nymphalidae	Heliconius telesiphe sotericus	S	G	S	G	I	S	C	T	F	I	F	Y	W	Y	G	A	K
		UV	Nymphalidae	Heliconius wallacei flavescens	S	G	S	G	I	S	C	T	F	I	F	Y	W	Y	G	A	K
		UV	Nymphalidae	Heliconius wallacei flavescens	A	G	S	G	I	A	C	S	F	I	F	Y	W	Y	G	A	K
		UV	Nymphalidae	Laparus_doris	A	G	S	G	I	S	C	T	F	I	F	Y	W	Y	G	A	K
		UV	Nymphalidae	Laparus_doris	A	G	S	G	I	A	C	S	F	I	F	Y	W	Y	G	A	K
		UV	Plutellidae	Plutella_xylostella	A	G	A	G	I	S	C	T	F	I	F	Y	W	Y	G	A	K
		UV	Plutellidae	Plutella_xylostella	A	G	A	G	I	S	C	T	F	I	F	Y	W	Y	G	A	K
			CONSENSUS FOR NON-DUPLICATES		A	G	S	G	I	S	C	T	F	I	F	Y	W	Y	G	A	K
